# Honey bee parasitic mite contains the sensory organ expressing ionotropic receptors with conserved functions

**DOI:** 10.1101/505529

**Authors:** Jing Lei, Qiushi Liu, Tatsuhiko Kadowaki

## Abstract

Honey bee parasitic mites (*Tropilaelaps mercedesae* and *Varroa destructor*) detect temperature, humidity, and odor but the underlying sensory mechanisms are poorly understood. To uncover how *T. mercedesae* responds to environmental stimuli inside a hive, we identified the sensilla-rich sensory organ on the foreleg tarsus. The organ contained four types of sensilla, which may respond to different stimuli based on their morphology. We found the forelegs were enriched with mRNAs encoding sensory proteins such as ionotropic receptors (IRs) and gustatory receptors (GRs), as well as proteins involved in ciliary transport. We also found that *T. mercedesae* and *Drosophila melanogaster* IR25a and IR93a are functionally equivalent. These results demonstrate that the structures and physiological functions of ancient IRs have been conserved during arthropod evolution. Our study provides insight into the sensory mechanisms of honey bee parasitic mites, as well as potential targets for methods to control the most serious honey bee pest.
