## Supplementary Tables for "Honey bee parasitic mite contains the sensory organ expressing ionotropic receptors with conserved functions": Table S2.xlsx

### Sheet: Table 1_1
List of genes highly expressed in forelegs relative to hindlegs
Annotation	Gene	P-value	FDR
3-oxoacyl-[acyl-carrier-protein] reductase FabG-like	OQR72847.1	2.75635e-11	1.55913e-07
hypothetical protein BIW11_00844	OQR75048.1	1.70841e-11	1.55913e-07
hypothetical protein BIW11_01565	OQR71097.1	2.07889e-10	7.83948e-07
hypothetical protein BIW11_01919	OQR69007.1	2.87185e-10	8.12231e-07
hypothetical protein BIW11_00194	OQR79140.1	5.19299e-10	1.17497e-06
hypothetical protein BIW11_13910, partial	OQR66816.1	1.16268e-09	1.97876e-06
lysyl oxidase2-like, partial	OQR71316.1	1.22437e-09	1.97876e-06
glutamate receptor	OQR69585.1	1.72655e-09	2.44155e-06
hypothetical protein BIW11_08547	OQR75243.1	3.36622e-09	3.8082e-06
hypothetical protein BIW11_07446	OQR76943.1	3.13629e-09	3.8082e-06
luciferin 4-monooxygenase-like	OQR66733.1	3.97743e-09	4.09061e-06
tubulin alpha-1C chain-like, partial	OQR69765.1	4.81599e-08	4.54028e-05
4-coumarate--CoA ligase 6-like	OQR73926.1	6.24553e-08	5.43505e-05
hypothetical protein BIW11_01244, partial	OQR72746.1	7.14572e-08	5.77425e-05
hypothetical protein BIW11_10682, partial	OQR71946.1	7.80616e-08	5.8874e-05
hypothetical protein BIW11_13739	OQR67076.1	8.92929e-08	5.94218e-05
alpha-tocopherol transfer protein-like, partial	OQR71684.1	8.70791e-08	5.94218e-05
AMP-dependent synthetase-like	OQR73535.1	1.38195e-07	8.68555e-05
lysyl oxidase2-like, partial	OQR79023.1	1.68711e-07	0.000100454
Golgi resident protein GCP60-like	OQR79314.1	1.84475e-07	0.000104348
lisH domain-containing protein ARMC9-like, partial	OQR66996.1	2.05073e-07	0.000107421
thioredoxin peroxidase-like	OQR66652.1	2.08898e-07	0.000107421
glutamate receptor-like, partial	OQR70291.1	2.27701e-07	0.000111999
hypothetical protein BIW11_07721	OQR76535.1	2.79807e-07	0.000131894
cytochrome P450 3A16-like	OQR73197.1	6.102e-07	0.000276128
hypothetical protein BIW11_05234	OQR80176.1	8.82021e-07	0.000383781
liver carboxylesterase 2-like	OQR67709.1	1.02612e-06	0.000429944
inhibin beta chain-like	OQR77580.1	1.11533e-06	0.000450634
hypothetical protein BIW11_06086	OQR78923.1	1.49774e-06	0.000584275
hypothetical protein BIW11_10375	OQR72448.1	1.73735e-06	0.000655155
glutamate receptor delta-1 subunit-like, partial	OQR78274.1	2.23294e-06	0.00081488
flavonol reductase/cinnamoyl-CoA reductase-like	OQR69546.1	2.72676e-06	0.000934783
prohormone-4-like	OQR79488.1	3.21652e-06	0.00107025
sodium-coupled monocarboxylate transporter 1-like	OQR70402.1	4.00158e-06	0.00129342
hypothetical protein BIW11_13144, partial	OQR68063.1	4.16724e-06	0.00130955
hypothetical protein BIW11_11033	OQR71386.1	5.39369e-06	0.00164916
anoctamin-7-like	OQR67072.1	5.5712e-06	0.0016586
glutathione S-transferase 1-1-like	OQR74310.1	5.89447e-06	0.00170985
sodium-coupled monocarboxylate transporter 1-like	OQR76829.1	6.13107e-06	0.00173402
hypothetical protein BIW11_00609	OQR76364.1	6.76907e-06	0.00186777
osmotic avoidance abnormal protein 3-like	OQR71586.1	8.19823e-06	0.00216651
hypothetical protein BIW11_07532	OQR76814.1	8.27077e-06	0.00216651
hypothetical protein BIW11_01811	OQR69636.1	8.42628e-06	0.00216651
hypothetical protein BIW11_08903	OQR74685.1	8.81867e-06	0.00221701
glutamate receptor U1-like	OQR77484.1	1.05211e-05	0.00258749
sodium-coupled monocarboxylate transporter 1-like	OQR76828.1	1.07547e-05	0.00258867
acetylcholinesterase-like	OQR70993.1	1.13676e-05	0.00267919
tubby-related protein 3-like	OQR72558.1	1.56148e-05	0.0036051
solute carrier family 22 member 12-like	OQR76712.1	1.64119e-05	0.00371337
hypothetical protein BIW11_01321	OQR72342.1	2.11321e-05	0.00468759
expressed hypothetical protein	OQR69766.1	2.18999e-05	0.00476449
kinesin protein Klp10A-like	OQR67298.1	2.36903e-05	0.00505676
glutamate receptor-like, partial	OQR67917.1	2.60542e-05	0.00545836
hypothetical protein BIW11_03994	OQR71308.1	2.96514e-05	0.00609903
hypothetical protein BIW11_02569	OQR79350.1	3.30881e-05	0.00658501
gustatory receptor for sugar taste 64e-like	OQR73593.1	3.31782e-05	0.00658501
hypothetical protein BIW11_07062	OQR77493.1	3.37782e-05	0.00658849
kinesin protein Klp10A-like	OQR67300.1	3.48391e-05	0.00668024
hypothetical protein BIW11_12141	OQR69635.1	3.60589e-05	0.0067989
anoctamin-7-like	OQR67071.1	3.83151e-05	0.00710588
hypothetical protein BIW11_06451	OQR78379.1	4.15902e-05	0.00758887
sodium- and chloride-dependent GABA transporter ine-like	OQR67363.1	4.50229e-05	0.00808483
metabotropic glutamate receptor-like	OQR79315.1	4.78397e-05	0.00845641
stomatin-2-like, partial	OQR80024.1	4.88676e-05	0.00850522
hypothetical protein BIW11_13666, partial	OQR67202.1	5.45266e-05	0.00934636
WD repeat domain 35	OQR74556.1	6.63714e-05	0.0110421
protein XRP2-like, partial	OQR66361.1	6.60355e-05	0.0110421
gustatory receptor family protein 3-like	OQR79644.1	6.88051e-05	0.011281
glutamate receptor delta-1 subunit-like	OQR71139.1	8.76294e-05	0.0141622
hypothetical protein BIW11_01889	OQR69205.1	9.76107e-05	0.0155531
prostatic acid phosphatase-like	OQR68442.1	0.000101396	0.0159319
hypothetical protein BIW11_04027	OQR71144.1	0.000105324	0.0160306
WD repeat	OQR79343.1	0.000106276	0.0160306
hypothetical protein BIW11_05849, partial	OQR79275.1	0.000105359	0.0160306
hypothetical protein BIW11_11759	OQR70236.1	0.000114083	0.0169819
hypothetical protein BIW11_06802, partial	OQR77849.1	0.000118916	0.0174714
intraflagellar transport protein 74-like	OQR67592.1	0.00012607	0.0178279
transient receptor potential cation channel subfamily A member 1-like	OQR75975.1	0.000125627	0.0178279
hypothetical protein BIW11_02862	OQR77735.1	0.000125082	0.0178279
hypothetical protein BIW11_12574	OQR68949.1	0.000128255	0.0179129
WD repeat	OQR72299.1	0.000131034	0.0180779
tetratricopeptide repeat protein 8-like	OQR71248.1	0.000143024	0.0194944
hypothetical protein BIW11_11801	OQR70175.1	0.000150133	0.0198768
hypothetical protein BIW11_01798	OQR69732.1	0.000147748	0.0198768
glutamate receptor delta-2 subunit-like, partial	OQR66645.1	0.000151101	0.0198768
hypothetical protein BIW11_07375, partial	OQR77041.1	0.000161874	0.0210133
hypothetical protein BIW11_12011	OQR69856.1	0.000163455	0.0210133
hypothetical protein BIW11_05112	OQR80356.1	0.00016979	0.0215824
hypothetical protein BIW11_05557	OQR79688.1	0.000182748	0.022719
hypothetical protein BIW11_10352	OQR72480.1	0.000180793	0.022719
cyclin-dependent kinase 1-like	OQR80346.1	0.000188547	0.023117
intraflagellar transport protein 140-like, partial	OQR75330.1	0.000190037	0.023117
hypothetical protein BIW11_08118	OQR75912.1	0.000199368	0.0239942
cationic amino acid transporter 4-like	OQR77204.1	0.000217284	0.0258751
B9 domain-containing protein 1-like, partial	OQR79000.1	0.000221334	0.0260829
hypothetical protein BIW11_13597	OQR67313.1	0.000235267	0.0271589
hypothetical protein BIW11_05710	OQR79476.1	0.000233753	0.0271589
hypothetical protein BIW11_13740	OQR67078.1	0.000249366	0.0284957
tetratricopeptide repeat protein 30A-like	OQR69400.1	0.000258047	0.0289038
transmembrane protein 145-like	OQR71414.1	0.000256796	0.0289038
hypothetical protein BIW11_08652, partial	OQR75092.1	0.000271523	0.0301151
synaptotagmin 1-like	OQR79974.1	0.000289526	0.0318001
tetratricopeptide repeat protein 26-like	OQR68648.1	0.000301199	0.032452
intraflagellar transport protein 122-like	OQR69981.1	0.000298763	0.032452
clusterin-associated protein 1-like	OQR67409.1	0.00031362	0.0331587
hypothetical protein BIW11_11028	OQR71395.1	0.000311736	0.0331587
hypothetical protein BIW11_08168	OQR75832.1	0.00034325	0.0359554
glutamate receptor U1-like	OQR78212.1	0.000352757	0.0366123
kinesin protein KIF3C-like	OQR70117.1	0.000363858	0.037084
stomatin-2-like	OQR79298.1	0.000362345	0.037084
hypothetical protein BIW11_12392, partial	OQR69226.1	0.000407312	0.0404204
hypothetical protein BIW11_12391	OQR69225.1	0.000404422	0.0404204
hypothetical protein BIW11_04207	OQR70183.1	0.000404201	0.0404204
cytoplasmic dynein 2 heavy chain 1-like	OQR67050.1	0.000459476	0.0452005
WD repeat-containing protein 19-like	OQR75032.1	0.000522772	0.0496985
hypothetical protein BIW11_05708, partial	OQR79481.1	0.000514715	0.0496985
hypothetical protein BIW11_13110	OQR68108.1	0.000519093	0.0496985
List of genes highly expressed in hindlegs relative to forelegs
cytochrome P450 4V2-like	OQR78005.1	2.31699e-06	0.000819128
hypothetical protein BIW11_13782	OQR67014.1	0.000500335	0.0487956
