## Supplementary Tables for "Honey bee parasitic mite contains the sensory organ expressing ionotropic receptors with conserved functions": Table S3.xlsx

### Sheet: Sheet1
List of genes highly expressed in the forelegs relative to main body
Annotation	Gene	P-value	FDR
3-oxoacyl-[acyl-carrier-protein] reductase FabG-like	OQR72847.1	1.35888e-15	1.61109e-11
hypothetical protein BIW11_00844	OQR75048.1	5.61453e-15	3.3283e-11
hypothetical protein BIW11_13910, partial	OQR66816.1	2.11129e-14	8.34383e-11
hypothetical protein BIW11_01919	OQR69007.1	4.62606e-14	1.37116e-10
hypothetical protein BIW11_07446	OQR76943.1	1.9769e-13	4.68762e-10
hypothetical protein BIW11_08547	OQR75243.1	4.69394e-13	7.95019e-10
hypothetical protein BIW11_00194	OQR79140.1	1.08103e-12	1.59456e-09
lisH domain-containing protein ARMC9-like, partial	OQR66996.1	1.21045e-12	1.59456e-09
hypothetical protein BIW11_01244, partial	OQR72746.1	2.53511e-12	3.00562e-09
hypothetical protein BIW11_13739	OQR67076.1	3.70206e-12	3.72708e-09
Golgi resident protein GCP60-like	OQR79314.1	5.63365e-12	5.13789e-09
alpha-tocopherol transfer protein-like, partial	OQR71684.1	1.99528e-11	1.57707e-08
kinesin protein Klp10A-like	OQR67298.1	1.96026e-11	1.57707e-08
hypothetical protein BIW11_01565	OQR71097.1	5.33274e-11	3.95156e-08
kinesin protein Klp10A-like	OQR67300.1	6.34124e-11	4.42246e-08
thioredoxin peroxidase-like	OQR66652.1	4.0237e-10	2.38525e-07
hypothetical protein BIW11_05234	OQR80176.1	4.51927e-10	2.55145e-07
WD repeat	OQR79343.1	5.5471e-10	2.70945e-07
tubulin alpha-1C chain-like, partial	OQR69765.1	5.67074e-10	2.70945e-07
lysyl oxidase2-like, partial	OQR71316.1	5.71325e-10	2.70945e-07
tubby-related protein 3-like	OQR72558.1	6.36222e-10	2.79372e-07
tetraspanin-11-like	OQR79082.1	7.98635e-10	3.38165e-07
hypothetical protein BIW11_07423, partial	OQR76980.1	1.12504e-09	4.59946e-07
tetratricopeptide repeat protein 8-like	OQR71248.1	1.2141e-09	4.79813e-07
hypothetical protein BIW11_05557	OQR79688.1	1.3901e-09	5.31646e-07
intraflagellar transport protein 74-like	OQR67592.1	1.99563e-09	7.3938e-07
liver carboxylesterase 2-like	OQR67709.1	2.84221e-09	1.02113e-06
flavonol reductase/cinnamoyl-CoA reductase-like	OQR69546.1	4.11308e-09	1.31797e-06
hypothetical protein BIW11_10682, partial	OQR71946.1	4.05896e-09	1.31797e-06
hypothetical protein BIW11_13144, partial	OQR68063.1	4.30828e-09	1.34418e-06
hypothetical protein BIW11_06086	OQR78923.1	6.52446e-09	1.98344e-06
glutamate receptor	OQR69585.1	7.12618e-09	2.1122e-06
hypothetical protein BIW11_00609	OQR76364.1	7.74289e-09	2.23902e-06
inhibin beta chain-like	OQR77580.1	9.24491e-09	2.60971e-06
hypothetical protein BIW11_11083	OQR71301.1	1.27647e-08	3.51949e-06
hypothetical protein BIW11_09865	OQR73229.1	2.23381e-08	6.01909e-06
hypothetical protein BIW11_09995	OQR73034.1	2.31002e-08	6.08613e-06
AMP-dependent synthetase-like	OQR73535.1	2.61371e-08	6.60552e-06
monocarboxylate transporter-like, partial	OQR69348.1	2.61859e-08	6.60552e-06
sodium-coupled monocarboxylate transporter 1-like	OQR76828.1	3.06041e-08	7.43894e-06
ADP-ribosylation factor protein 3-like	OQR75524.1	3.07446e-08	7.43894e-06
protein XRP2-like, partial	OQR66361.1	4.84494e-08	1.12631e-05
anoctamin-7-like	OQR67072.1	5.22045e-08	1.19026e-05
hypothetical protein BIW11_10854	OQR71682.1	5.96899e-08	1.31052e-05
sodium-coupled monocarboxylate transporter 1-like	OQR70402.1	6.39854e-08	1.37929e-05
cyclin-dependent kinase 1-like	OQR80346.1	7.07676e-08	1.49825e-05
intraflagellar transport protein 122-like	OQR69981.1	8.63099e-08	1.76429e-05
hypothetical protein BIW11_03994	OQR71308.1	9.00629e-08	1.80981e-05
hypothetical protein BIW11_02553	OQR79450.1	1.00592e-07	1.98769e-05
hypothetical protein BIW11_05708, partial	OQR79481.1	1.06142e-07	2.06299e-05
glutamate receptor delta-1 subunit-like	OQR71139.1	1.38275e-07	2.6022e-05
cytoplasmic dynein 2 heavy chain 1-like	OQR67050.1	1.5057e-07	2.693e-05
centrosomal protein of 19 kDa-like	OQR72214.1	1.4639e-07	2.693e-05
tetratricopeptide repeat protein 26-like	OQR68648.1	1.4948e-07	2.693e-05
protein OSCP1-like	OQR77353.1	1.8101e-07	3.15596e-05
glutamate receptor delta-1 subunit-like, partial	OQR78274.1	2.01443e-07	3.41186e-05
anoctamin-7-like	OQR67071.1	2.09741e-07	3.50239e-05
luciferin 4-monooxygenase-like	OQR66733.1	2.17135e-07	3.57549e-05
atrial natriuretic peptide receptor 1-like, partial	OQR67817.1	2.40316e-07	3.903e-05
cuticle protein 10.9-like	OQR73601.1	2.47302e-07	3.96217e-05
transmembrane protein 145-like	OQR71414.1	2.75616e-07	4.35694e-05
hypothetical protein BIW11_13456	OQR67554.1	2.94719e-07	4.5379e-05
heat shock protein beta-11-like	OQR76137.1	3.06201e-07	4.59535e-05
hypothetical protein BIW11_01798	OQR69732.1	3.37212e-07	4.93578e-05
hypothetical protein BIW11_13741	OQR67077.1	3.43993e-07	4.97363e-05
hypothetical protein BIW11_06220	OQR78725.1	3.70156e-07	5.28743e-05
hypothetical protein BIW11_05112	OQR80356.1	3.7711e-07	5.29921e-05
glutamate receptor-like, partial	OQR70291.1	3.7992e-07	5.29921e-05
clusterin-associated protein 1-like	OQR67409.1	3.89162e-07	5.36501e-05
acetylcholinesterase-like	OQR70993.1	4.3939e-07	5.91978e-05
hypothetical protein BIW11_13666, partial	OQR67202.1	4.48537e-07	5.97511e-05
hypothetical protein BIW11_01321	OQR72342.1	4.86977e-07	6.41512e-05
slit1 protein-like	OQR67091.1	4.9548e-07	6.4554e-05
gustatory receptor family protein 3-like	OQR79644.1	5.23002e-07	6.7399e-05
WD repeat-containing protein 19-like	OQR75032.1	5.28936e-07	6.74308e-05
hypothetical protein BIW11_11358	OQR70857.1	5.37478e-07	6.77908e-05
hypothetical protein BIW11_02552	OQR79449.1	5.63005e-07	7.0263e-05
obscurin-like	OQR76202.1	5.91026e-07	7.29917e-05
ELMO domain-containing protein 3-like	OQR67256.1	6.07629e-07	7.42686e-05
protein OSCP1-like, partial	OQR69212.1	6.4254e-07	7.77342e-05
hypothetical protein BIW11_03920	OQR71678.1	6.61192e-07	7.91828e-05
glutathione S-transferase 1-1-like	OQR74310.1	6.83604e-07	8.10481e-05
intraflagellar transport protein 27-like, partial	OQR78772.1	7.06921e-07	8.16004e-05
hypothetical protein BIW11_01356	OQR72172.1	7.08911e-07	8.16004e-05
hypothetical protein BIW11_05567	OQR79669.1	7.02196e-07	8.16004e-05
hypothetical protein BIW11_12141	OQR69635.1	8.10669e-07	9.18361e-05
hypothetical protein BIW11_06961	OQR77621.1	8.13326e-07	9.18361e-05
prepro ion transport peptide	OQR75806.1	9.26117e-07	0.000102617
serine/threonine-protein kinase ICK-like	OQR70456.1	1.01136e-06	0.000111025
lysyl oxidase2-like, partial	OQR79023.1	1.03991e-06	0.000112084
hypothetical protein BIW11_14161	OQR66440.1	1.08165e-06	0.000115059
hypothetical protein BIW11_11434	OQR70735.1	1.08693e-06	0.000115059
hypothetical protein BIW11_11272, partial	OQR70992.1	1.12194e-06	0.000117714
hypothetical protein BIW11_10375	OQR72448.1	1.19127e-06	0.000122814
cytoplasmic dynein 2 light intermediate chain 1-like	OQR78345.1	1.31406e-06	0.000134306
hypothetical protein BIW11_07731	OQR76515.1	1.32978e-06	0.000134751
polycystic kidney disease protein 1 2-like	OQR78168.1	1.35143e-06	0.000135784
WD repeat-containing protein 54-like	OQR78777.1	1.4764e-06	0.000147094
sodium-coupled monocarboxylate transporter 1-like	OQR76829.1	1.57394e-06	0.000155506
ADP ribosylation factor 79F-like	OQR78733.1	1.72133e-06	0.000168662
hypothetical protein BIW11_02862	OQR77735.1	1.76103e-06	0.000171137
tetratricopeptide repeat protein 30A-like	OQR69400.1	2.01096e-06	0.000193837
B9 domain-containing protein 1-like, partial	OQR79000.1	2.44836e-06	0.000234091
transmembrane protein-like	OQR75029.1	2.46806e-06	0.000234091
hypothetical protein BIW11_12509, partial	OQR69046.1	3.0293e-06	0.000280589
cytochrome P450 3A16-like	OQR73197.1	3.26926e-06	0.000300468
hypothetical protein BIW11_12536	OQR68999.1	3.50838e-06	0.000314661
polycystin-2-like	OQR66435.1	3.52986e-06	0.000314661
polycystic kidney disease protein 1 2-like, partial	OQR79924.1	3.47803e-06	0.000314661
stomatin-2-like	OQR79298.1	3.55995e-06	0.000314976
hypothetical protein BIW11_05055	OQR80431.1	3.62835e-06	0.00031865
hypothetical protein BIW11_14351	OQR66138.1	4.18448e-06	0.000362125
4-coumarate--CoA ligase 6-like	OQR73926.1	4.57602e-06	0.00039314
hypothetical protein BIW11_01889	OQR69205.1	4.69401e-06	0.000400375
hypothetical protein BIW11_11396	OQR70796.1	5.05695e-06	0.000423706
hypothetical protein BIW11_07532	OQR76814.1	5.40024e-06	0.00044462
hypothetical protein BIW11_03251	OQR75514.1	5.68373e-06	0.000460488
hypothetical protein BIW11_02903	OQR77469.1	5.8013e-06	0.000464731
TRAF3-interacting protein 1-like, partial	OQR70887.1	6.29636e-06	0.000496021
transmembrane protein-like	OQR75133.1	6.31741e-06	0.000496021
serpin B9-like	OQR66825.1	6.37531e-06	0.000497274
hypothetical protein BIW11_09847	OQR73256.1	6.6787e-06	0.000517534
hypothetical protein BIW11_12537, partial	OQR68998.1	6.75099e-06	0.000519739
intraflagellar transport protein 140-like, partial	OQR75330.1	7.04135e-06	0.000538595
hypothetical protein BIW11_01811	OQR69636.1	7.12305e-06	0.000541352
hypothetical protein BIW11_12334, partial	OQR69320.1	7.59315e-06	0.000573404
stomatin-2-like, partial	OQR80024.1	8.56701e-06	0.000642851
WD repeat	OQR72299.1	8.71169e-06	0.000646184
regulator of G-protein signaling 7-like	OQR73652.1	8.72044e-06	0.000646184
golgi-associated plant pathogenesis-related protein 1-like, partial	OQR69098.1	9.24731e-06	0.000676766
hypothetical protein BIW11_11355, partial	OQR70858.1	1.02449e-05	0.000736145
nose resistant to fluoxetine protein 6-like, partial	OQR67017.1	1.07969e-05	0.000771136
glutamate receptor delta-2 subunit-like, partial	OQR66645.1	1.10481e-05	0.000784349
hypothetical protein BIW11_11356	OQR70859.1	1.14252e-05	0.00080152
osmotic avoidance abnormal protein 3-like	OQR71586.1	1.13761e-05	0.00080152
glutamate-gated chloride channel-like	OQR70777.1	1.19833e-05	0.000835731
hypothetical protein BIW11_10254	OQR72644.1	1.3387e-05	0.000917435
hypothetical protein BIW11_07374, partial	OQR77042.1	1.32456e-05	0.000917435
achaete-scute1-like	OQR79546.1	1.38075e-05	0.000940815
hypothetical protein BIW11_11983	OQR69907.1	1.40136e-05	0.000949401
hypothetical protein BIW11_05849, partial	OQR79275.1	1.48221e-05	0.00099847
cyclin-dependent kinase 20-like	OQR72972.1	1.63157e-05	0.00109287
Bardet-Biedl syndrome 5 protein-like	OQR76024.1	1.71482e-05	0.0011266
intraflagellar transport protein-like	OQR67328.1	1.76197e-05	0.0011478
hypothetical protein BIW11_09897, partial	OQR73188.1	1.78811e-05	0.00115846
acyl-CoA desaturase-like	OQR70420.1	1.86391e-05	0.00120101
cuticle protein 10.9-like	OQR80292.1	1.95504e-05	0.00125291
hypothetical protein BIW11_10352	OQR72480.1	2.15156e-05	0.00136411
rab protein 2A-like, partial	OQR75803.1	2.20814e-05	0.00139254
glutamate receptor U1-like	OQR77484.1	2.22936e-05	0.00139848
hypothetical protein BIW11_07375, partial	OQR77041.1	2.30098e-05	0.00143581
WD repeat domain 35	OQR74556.1	2.5607e-05	0.00157304
metabotropic glutamate receptor-like	OQR79315.1	2.58118e-05	0.00157609
Bardet-Biedl syndrome 2 protein-like	OQR69990.1	2.59225e-05	0.00157609
agrin-like	OQR67611.1	2.82037e-05	0.00169738
hypothetical protein BIW11_14298	OQR66219.1	2.84917e-05	0.00170605
WD repeat-containing protein 34-like	OQR78049.1	2.90122e-05	0.00172849
Bardet-Biedl syndrome 7 protein-like	OQR68893.1	3.00762e-05	0.00177246
hypothetical protein BIW11_12821	OQR68577.1	3.03484e-05	0.00177246
protein tyrosine phosphatase domain-containing protein 1-like, partial	OQR75474.1	3.62934e-05	0.002099
hypothetical protein BIW11_06638, partial	OQR78096.1	3.758e-05	0.00215241
hypothetical protein BIW11_00359	OQR78092.1	4.01146e-05	0.00228653
hypothetical protein BIW11_07955, partial	OQR76168.1	4.29059e-05	0.00242234
cytochrome P450 4V2-like	OQR78005.1	4.36087e-05	0.00245035
fas apoptotic inhibitory molecule 1-like, partial	OQR75777.1	4.60876e-05	0.00256533
sulfotransferase 1C2-like	OQR75982.1	4.69247e-05	0.00259971
hypothetical protein BIW11_05430, partial	OQR79876.1	5.35563e-05	0.00293965
hypothetical protein BIW11_06803, partial	OQR77850.1	5.48034e-05	0.00296714
hypothetical protein BIW11_13817	OQR66962.1	5.52046e-05	0.00296714
hypothetical protein BIW11_11318	OQR70917.1	5.4952e-05	0.00296714
hypothetical protein BIW11_08569	OQR75219.1	5.53085e-05	0.00296714
smoothelin-like	OQR73518.1	5.87055e-05	0.00313519
beta-1	OQR67205.1	6.02497e-05	0.00320323
Kv channel-interacting protein 4-like, partial	OQR69035.1	6.15519e-05	0.00325785
hypothetical protein BIW11_06445, partial	OQR78386.1	6.2631e-05	0.00330024
protein XRP2-like	OQR72003.1	6.39238e-05	0.00333868
hypothetical protein BIW11_06165	OQR78804.1	6.51791e-05	0.00338932
elongation of very long chain fatty acids protein 5-like	OQR78402.1	6.76142e-05	0.0034954
elongation of very long chain fatty acids protein 7-like	OQR74880.1	6.78089e-05	0.0034954
fas apoptotic inhibitory molecule 1-like, partial	OQR72309.1	7.83762e-05	0.0039881
hypothetical protein BIW11_04138, partial	OQR70541.1	7.90147e-05	0.00400341
hypothetical protein BIW11_01764	OQR69903.1	8.53809e-05	0.00430756
hypothetical protein BIW11_06432, partial	OQR78407.1	9.30115e-05	0.00467264
hypothetical protein BIW11_03747, partial	OQR72576.1	0.000100885	0.00503138
gustatory receptor for sugar taste 64e-like	OQR73593.1	0.000112217	0.00553055
hypothetical protein BIW11_08758	OQR74926.1	0.000112421	0.00553055
hypothetical protein BIW11_10721, partial	OQR71880.1	0.000113038	0.00553795
hypothetical protein BIW11_06355	OQR78520.1	0.000116856	0.00570144
hypothetical protein BIW11_10447	OQR72338.1	0.000127053	0.00612333
ribonuclease DdI-like	OQR80073.1	0.000132643	0.00634118
ADP-ribosylation factor protein 3-like, partial	OQR75600.1	0.000133526	0.00635776
meckelin-like	OQR78564.1	0.000136786	0.00648695
hypothetical protein BIW11_08486	OQR75337.1	0.000145959	0.00686703
hypothetical protein BIW11_13155	OQR68046.1	0.000151243	0.0070596
hypothetical protein BIW11_03125	OQR76198.1	0.000157434	0.00729116
hypothetical protein BIW11_01433	OQR71800.1	0.000158193	0.00729781
hypothetical protein BIW11_04471	OQR68926.1	0.000161155	0.00740562
hypothetical protein BIW11_00580	OQR76519.1	0.000165893	0.00759393
hypothetical protein BIW11_01591	OQR70990.1	0.000173679	0.00788941
transforming growth factor beta-1-induced transcript 1 protein-like	OQR74579.1	0.000173595	0.00788941
secreted salivary gland peptide-like	OQR80391.1	0.000181462	0.0082115
hypothetical protein BIW11_01302	OQR72459.1	0.000182571	0.00823027
hypothetical protein BIW11_13652, partial	OQR67227.1	0.000184432	0.00828265
ion channel nompc-like	OQR78380.1	0.000196801	0.0087717
acyl-CoA synthetase-like	OQR78963.1	0.000203179	0.00902205
hypothetical protein BIW11_09728	OQR73444.1	0.000209041	0.00924772
hypothetical protein BIW11_03889	OQR71862.1	0.00021595	0.00951784
hypothetical protein BIW11_13740	OQR67078.1	0.000217211	0.00953796
ligand-gated ionic channel-like	OQR70035.1	0.000220176	0.00959919
hypothetical protein BIW11_04450	OQR69048.1	0.000220224	0.00959919
hypothetical protein BIW11_11801	OQR70175.1	0.000221913	0.00960218
tubby-related protein 3-like	OQR71188.1	0.000227422	0.00976924
exonuclease 3'-5' domain-containing protein 2-like	OQR78913.1	0.000238435	0.0101778
phosphatidylserine synthase 1-like	OQR77762.1	0.000239107	0.0101778
hypothetical protein BIW11_06572	OQR78183.1	0.000244091	0.0103355
elongation of very long chain fatty acids protein 4-like	OQR73134.1	0.000262781	0.0110873
WD repeat-containing protein 34-like	OQR75476.1	0.000267609	0.011251
sodium channel protein-like, partial	OQR70089.1	0.000269488	0.011255
calcyphosin protein-like	OQR72515.1	0.000276411	0.0114987
hypothetical protein BIW11_08118	OQR75912.1	0.000288984	0.0118965
glutamine synthetase isoform 1	OQR77098.1	0.000288496	0.0118965
isovaleryl-CoA dehydrogenase	OQR78724.1	0.000292225	0.0119883
hypothetical protein BIW11_07679	OQR76600.1	0.000295596	0.0120848
elongation of very long chain fatty acids protein 5-like	OQR70750.1	0.000296682	0.0120875
hypothetical protein BIW11_11084	OQR71302.1	0.000301629	0.012247
glutamate receptor-like	OQR70036.1	0.000308941	0.0124177
transient receptor potential cation channel subfamily A member 1-like	OQR75975.1	0.000308976	0.0124177
hypothetical protein BIW11_03309	OQR75111.1	0.000310935	0.0124542
hypothetical protein BIW11_11807	OQR70165.1	0.000318941	0.0127319
hypothetical protein BIW11_02045	OQR68281.1	0.000328859	0.0130837
elongation of very long chain fatty acids protein 4-like	OQR78755.1	0.000347215	0.013631
glutamate receptor-like, partial	OQR67917.1	0.00035135	0.0137479
intraflagellar transport protein 88-like	OQR70743.1	0.000355212	0.0138533
hypothetical protein BIW11_00491	OQR77123.1	0.000364277	0.0141139
hypothetical protein BIW11_07721	OQR76535.1	0.00036315	0.0141139
hypothetical protein BIW11_12574	OQR68949.1	0.000372769	0.0142803
glycine receptor subunit alpha-4-like	OQR73524.1	0.000371149	0.0142803
kinesin protein KIF3C-like	OQR70117.1	0.000373388	0.0142803
cuticle protein 10.9-like	OQR67587.1	0.000375357	0.0143094
intraflagellar transport protein 57-like	OQR67557.1	0.000401139	0.0152433
alpha-tocopherol transfer protein-like	OQR80217.1	0.000414916	0.0156517
hypothetical protein BIW11_03923	OQR71668.1	0.00042445	0.0158747
glutamine synthetase 2 cytoplasmic-like, partial	OQR71455.1	0.000424182	0.0158747
amiloride-sensitive sodium channel subunit alpha-like	OQR66916.1	0.00042626	0.0158923
aquaporin-11-like	OQR76454.1	0.000427976	0.0159062
hypothetical protein BIW11_11054	OQR71344.1	0.000451042	0.0165048
hypothetical protein BIW11_08991	OQR74548.1	0.00045739	0.0166856
hypothetical protein BIW11_02411	OQR80350.1	0.000468151	0.016922
transmembrane 7 superfamily member 3-like	OQR70773.1	0.000473072	0.0170479
cytoplasmic dynein 2 heavy chain 1-like, partial	OQR74458.1	0.00047944	0.0171729
nose resistant to fluoxetine protein 6-like, partial	OQR79652.1	0.000479113	0.0171729
hypothetical protein BIW11_01326	OQR72320.1	0.000488292	0.0173849
acetylcholinesterase-like, partial	OQR75614.1	0.000511843	0.0181689
hypothetical protein BIW11_06577	OQR78177.1	0.000523397	0.0184684
hypothetical protein BIW11_08644	OQR75101.1	0.000534367	0.0187439
hypothetical protein BIW11_13913, partial	OQR66814.1	0.000625229	0.0216746
putative E3 ubiquitin-protein ligase HECTD2-like	OQR77391.1	0.00063372	0.0219049
lysozyme C-like	OQR76418.1	0.000638412	0.0220029
72 kDa inositol polyphosphate 5-phosphatase-like, partial	OQR67067.1	0.000654679	0.0224982
hypothetical protein BIW11_11987	OQR69899.1	0.000662485	0.0227006
protein-glutamine gamma-glutamyltransferase-like	OQR69841.1	0.000667411	0.0227711
hypothetical protein BIW11_10618	OQR72051.1	0.000668384	0.0227711
glutamate receptor U1-like	OQR78212.1	0.000686062	0.0232848
muscle LIM protein Mlp84B-like	OQR75955.1	0.000687389	0.0232848
hypothetical protein BIW11_01586	OQR70997.1	0.000689852	0.0233017
hypothetical protein BIW11_13803	OQR66983.1	0.000697649	0.0234981
degenerin del-1-like	OQR68580.1	0.00071716	0.0240868
hypothetical protein BIW11_03846	OQR72080.1	0.000732167	0.0245214
epidermal retinol dehydrogenase 2-like	OQR77311.1	0.000736633	0.0245324
CD109 antigen-like, partial	OQR66876.1	0.000739384	0.024555
myoinhibitory peptide receptor 2	OQR69637.1	0.00074552	0.0246896
hypothetical protein BIW11_10752	OQR71833.1	0.000750476	0.0247845
carbonic anhydrase-related protein 10-like	OQR77926.1	0.000774467	0.0255058
SET and MYND domain-containing protein 3-like	OQR66985.1	0.000777242	0.0255263
hypothetical protein BIW11_02278	OQR66910.1	0.000784413	0.0256906
epididymal secretory protein E1-like	OQR78448.1	0.000799022	0.0260253
plasma kallikrein-like	OQR67816.1	0.000818905	0.0264549
hypothetical protein BIW11_10962	OQR71492.1	0.00083273	0.0267557
protein Skeletor	OQR71083.1	0.000865764	0.0276671
transmembrane protein-like	OQR71033.1	0.000891495	0.0283366
Bardet-Biedl syndrome 7 protein-like	OQR68069.1	0.000909179	0.0286682
hypothetical protein BIW11_11564, partial	OQR70546.1	0.000906806	0.0286682
hypothetical protein BIW11_11735	OQR70267.1	0.000917153	0.0286907
agrin-like	OQR76403.1	0.000913129	0.0286907
intraflagellar transport protein-like	OQR78693.1	0.000927407	0.0289079
hypothetical protein BIW11_10185	OQR72751.1	0.000935952	0.0290488
sex-regulated protein janus-A-like	OQR79673.1	0.000946061	0.0292859
hypothetical protein BIW11_10400, partial	OQR72412.1	0.00095106	0.029364
hypothetical protein BIW11_09233	OQR74195.1	0.000971564	0.0298416
hypothetical protein BIW11_06883, partial	OQR77733.1	0.000986347	0.0302174
hypothetical protein BIW11_10781	OQR71787.1	0.00102776	0.0312439
hypothetical protein BIW11_13139, partial	OQR68071.1	0.00105921	0.0321178
hypothetical protein BIW11_07095	OQR77440.1	0.00108443	0.032632
paramyosin-like, partial	OQR66856.1	0.00112247	0.0335979
sodium- and chloride-dependent GABA transporter ine-like	OQR67363.1	0.00112503	0.0335979
hypothetical protein BIW11_08803, partial	OQR74857.1	0.00113195	0.0337196
hypothetical protein BIW11_10507	OQR72257.1	0.00114997	0.0341705
hypothetical protein BIW11_13938	OQR66773.1	0.00115712	0.0342116
hypothetical protein BIW11_13599	OQR67310.1	0.00115647	0.0342116
hypothetical protein BIW11_08679, partial	OQR75045.1	0.00117585	0.0346789
intraflagellar transport protein 46-like, partial	OQR76194.1	0.00118448	0.0348465
hypothetical protein BIW11_03126	OQR76199.1	0.00120924	0.035487
hypothetical protein BIW11_11681, partial	OQR70353.1	0.00121251	0.035495
ankyrin repeat-containing protein-like, partial	OQR75484.1	0.00128503	0.0372501
polycystic kidney disease protein 1 2-like, partial	OQR79923.1	0.00128379	0.0372501
hypothetical protein BIW11_13110	OQR68108.1	0.00128186	0.0372501
GTP-binding protein GEM-like	OQR66511.1	0.00130426	0.0377154
hypothetical protein BIW11_05495	OQR79779.1	0.00130909	0.0377631
kinesin protein KIF12-like	OQR74301.1	0.00132184	0.0379568
hypothetical protein BIW11_07812, partial	OQR76384.1	0.00132221	0.0379568
hypothetical protein BIW11_11565	OQR70547.1	0.00132594	0.0379718
acetylcholinesterase-like, partial	OQR80358.1	0.00134285	0.0382831
body wall muscle protein HR-29-like	OQR68740.1	0.00134327	0.0382831
hypothetical protein BIW11_07664, partial	OQR76626.1	0.00142199	0.0400453
hypothetical protein BIW11_04800	OQR67283.1	0.00147516	0.0414443
one cut domain family member 2-like, partial	OQR73798.1	0.00150203	0.0418031
epidermal retinol dehydrogenase 2-like	OQR72189.1	0.00151271	0.0420016
heat shock protein beta-1-like	OQR67540.1	0.00151659	0.0420111
hypothetical protein BIW11_06487	OQR78319.1	0.00153572	0.0420496
hypothetical protein BIW11_09858	OQR73239.1	0.00152872	0.0420496
putative 4-coumarate--CoA ligase 5-like	OQR71458.1	0.00152986	0.0420496
hypothetical protein BIW11_11759	OQR70236.1	0.0016502	0.0446683
3-oxoacyl-[acyl-carrier-protein] reductase FabG-like	OQR71223.1	0.0016885	0.0452914
hypothetical protein BIW11_10931, partial	OQR71530.1	0.0016976	0.0454329
hypothetical protein BIW11_03995	OQR71307.1	0.00170752	0.0455953
solute carrier family 35 member F3-like	OQR66935.1	0.00172246	0.045891
cuticle protein 14-like	OQR68768.1	0.00178469	0.0474423
cytoplasmic dynein 2 heavy chain 1-like, partial	OQR75617.1	0.00191125	0.0499115
List of genes highly expressed in the mainbody relative to forelegs
Annotation	Gene	P-value	FDR
hypothetical protein BIW11_01514	OQR71354.1	2.40713e-13	4.7565e-10
hypothetical protein BIW11_03337	OQR74913.1	3.77235e-12	3.72708e-09
cathepsin L-like	OQR66474.1	2.73098e-10	1.79881e-07
ornithine decarboxylase-like	OQR69175.1	3.44674e-10	2.15077e-07
annexin A13-like	OQR70335.1	5.15159e-10	2.70945e-07
hypothetical protein BIW11_00284	OQR78562.1	6.0509e-10	2.75921e-07
hypothetical protein BIW11_08987, partial	OQR74553.1	3.66495e-09	1.27799e-06
hypothetical protein BIW11_00873	OQR74912.1	3.94745e-09	1.31797e-06
hypothetical protein BIW11_00618	OQR76327.1	3.49173e-08	8.27959e-06
serine protease-like	OQR67675.1	5.47191e-08	1.22406e-05
hypothetical protein BIW11_02252	OQR67160.1	7.89377e-08	1.6419e-05
hypothetical protein BIW11_07178	OQR77321.1	1.29006e-07	2.46693e-05
hypothetical protein BIW11_08910	OQR74677.1	1.52185e-07	2.693e-05
cathepsin L-like	OQR76371.1	1.87753e-07	3.22608e-05
hypothetical protein BIW11_11208, partial	OQR71095.1	2.93975e-07	4.5379e-05
zinc finger protein-like	OQR70173.1	3.0361e-07	4.59535e-05
cathepsin S-like	OQR77126.1	3.3596e-07	4.93578e-05
Larval cuticle protein A3A-like	OQR67513.1	4.38452e-07	5.91978e-05
hypothetical protein BIW11_08768	OQR74911.1	8.28143e-07	9.2627e-05
EH domain-containing protein 1-like	OQR76817.1	1.02643e-06	0.000111646
hypothetical protein BIW11_03507	OQR73807.1	1.13689e-06	0.000118237
hypothetical protein BIW11_12639	OQR68858.1	2.57252e-06	0.000242062
hypothetical protein BIW11_05690	OQR79505.1	2.99907e-06	0.000279976
hypothetical protein BIW11_02810	OQR78008.1	3.34089e-06	0.000304689
hypothetical protein BIW11_03861, partial	OQR72027.1	3.6587e-06	0.000318953
phospholipase A2-like	OQR70682.1	4.82353e-06	0.000408484
Mucin-2 precursor-like	OQR73803.1	5.07475e-06	0.000423706
acidic mammalian chitinase-like	OQR72877.1	5.15454e-06	0.000427358
hypothetical protein BIW11_08217	OQR75760.1	5.54583e-06	0.000453457
acyl-CoA synthetase-like	OQR76034.1	5.70949e-06	0.000460488
hypothetical protein BIW11_08072	OQR75977.1	6.20449e-06	0.000493694
hypothetical protein BIW11_02391	OQR66171.1	9.20675e-06	0.000676766
collagen alpha-2(IV) chain-like, partial	OQR70045.1	9.43331e-06	0.000686143
hypothetical protein BIW11_02355	OQR66409.1	1.00478e-05	0.000726385
hypothetical protein BIW11_08792	OQR74875.1	1.33691e-05	0.000917435
hypothetical protein BIW11_01027	OQR74086.1	1.71835e-05	0.0011266
hypothetical protein BIW11_04310	OQR69710.1	1.70294e-05	0.0011266
hypothetical protein BIW11_09529	OQR73776.1	1.71992e-05	0.0011266
hypothetical protein BIW11_11244	OQR71036.1	2.08374e-05	0.00132821
hypothetical protein BIW11_05240	OQR80162.1	2.40009e-05	0.00148981
pro-corazonin-like	OQR80020.1	2.54522e-05	0.00157167
voltage-dependent anion-selective channel-like	OQR72142.1	2.75572e-05	0.00166693
hypothetical protein BIW11_10735	OQR71853.1	2.98701e-05	0.0017707
cuticle protein-like	OQR74855.1	3.02242e-05	0.00177246
hypothetical protein BIW11_07843	OQR76320.1	3.28239e-05	0.00190765
cuticle protein 10.9-like	OQR77389.1	3.69601e-05	0.00212718
hypothetical protein BIW11_02467	OQR79987.1	4.07476e-05	0.0023115
long-chain fatty acid transport protein 4-like	OQR73578.1	4.55528e-05	0.00254752
myosin heavy chain, partial	OQR77594.1	4.73827e-05	0.00261288
hypothetical protein BIW11_02944	OQR77190.1	5.41805e-05	0.0029602
myosin heavy chain	OQR78286.1	6.33547e-05	0.0033236
mitochondrial carnitine/acylcarnitine carrier protein CACL-like	OQR70162.1	7.14432e-05	0.0036668
pentapeptide MXKDX repeat family protein-like	OQR77550.1	7.55608e-05	0.00386142
hypothetical protein BIW11_07611	OQR76701.1	0.000101001	0.00503138
N-lysine methyltransferase SMYD2-A-like	OQR67966.1	0.00010357	0.00513776
hypothetical protein BIW11_12786, partial	OQR68628.1	0.00011751	0.00570982
pseudouridine-5'-monophosphatase-like	OQR75100.1	0.000119802	0.00579744
collagen alpha-2(IV) chain-like, partial	OQR74042.1	0.000127749	0.00613194
hypothetical protein BIW11_01227	OQR72850.1	0.000145817	0.00686703
hypothetical protein BIW11_09419	OQR73934.1	0.000150599	0.00705734
large lipid transfer protein-like	OQR71211.1	0.000152825	0.00710545
serine:threonine protein kinase haspin-like	OQR75214.1	0.000191242	0.00855611
hypothetical protein BIW11_11293	OQR70948.1	0.000221535	0.00960218
hypothetical protein BIW11_02174	OQR67563.1	0.000225558	0.00972444
hypothetical protein BIW11_12208	OQR69512.1	0.000239508	0.0101778
hypothetical protein BIW11_10053, partial	OQR72948.1	0.000269604	0.011255
hypothetical protein BIW11_04048	OQR71040.1	0.000281127	0.011654
deoxyribonuclease-2-like	OQR76197.1	0.00030497	0.0123403
hypothetical protein BIW11_09231	OQR74197.1	0.000332419	0.0131372
hypothetical protein BIW11_04867, partial	OQR67018.1	0.000332026	0.0131372
hypothetical protein BIW11_09581, partial	OQR73688.1	0.000341866	0.0134657
ectonucleoside triphosphate diphosphohydrolase 5-like	OQR73319.1	0.000371633	0.0142803
hypothetical protein BIW11_05088, partial	OQR80386.1	0.000404601	0.0153257
fatty acid synthase-like	OQR66937.1	0.000415847	0.0156517
hypothetical protein BIW11_11448	OQR70715.1	0.000440324	0.0161625
phosphoribosylformylglycinamidine synthase-like	OQR79567.1	0.000439184	0.0161625
large lipid transfer protein-like	OQR71212.1	0.000439472	0.0161625
cuticle protein 10.9-like	OQR70389.1	0.000439943	0.0161625
zinc finger protein-like	OQR76100.1	0.000461603	0.0167876
hypothetical protein BIW11_10596	OQR72084.1	0.000466215	0.0169035
hypothetical protein BIW11_02035	OQR68323.1	0.000483497	0.0172661
phosphoenolpyruvate carboxykinase	OQR68009.1	0.000518238	0.018341
sialin-like	OQR77079.1	0.000529808	0.0186392
hypothetical protein BIW11_08814	OQR74838.1	0.000541793	0.0189484
inositol oxygenase-like	OQR69938.1	0.000553948	0.0193165
hypothetical protein BIW11_14159	OQR66441.1	0.000588482	0.0204606
hypothetical protein BIW11_03362	OQR74775.1	0.000736558	0.0245324
hypothetical protein BIW11_00991	OQR74265.1	0.000795007	0.0259659
CAAX prenyl protease 1-like	OQR74517.1	0.000818033	0.0264549
hypothetical protein BIW11_10099	OQR72879.1	0.000816471	0.0264549
mitochondrial carnitine/acylcarnitine carrier protein-like, partial	OQR79803.1	0.000825332	0.0265901
pyruvate carboxylase	OQR71720.1	0.000858335	0.0275038
hypothetical protein BIW11_13547	OQR67408.1	0.000888424	0.0283149
urocanate hydratase-like	OQR70580.1	0.000905709	0.0286682
hypothetical protein BIW11_01513	OQR71352.1	0.00091492	0.0286907
hypothetical protein BIW11_12877, partial	OQR68499.1	0.000928974	0.0289079
ornithine aminotransferase	OQR70453.1	0.00095533	0.0294192
hypothetical protein BIW11_00142	OQR79508.1	0.00101853	0.0311229
adult-specific rigid cuticular protein 15.7-like	OQR68035.1	0.0010275	0.0312439
zinc finger RNA-binding protein-like	OQR70379.1	0.00106627	0.0322493
hypothetical protein BIW11_05986	OQR79075.1	0.00107916	0.032556
hypothetical protein BIW11_00336, partial	OQR78244.1	0.00109802	0.0329571
hypothetical protein BIW11_04926	OQR66755.1	0.00128084	0.0372501
ras GTPase-activating protein 1-like	OQR77013.1	0.00137439	0.0389828
hypothetical protein BIW11_09479	OQR73842.1	0.00137217	0.0389828
hypothetical protein BIW11_08211	OQR75770.1	0.00139873	0.0395783
peroxidasin-like	OQR71176.1	0.00141921	0.0400453
hypothetical protein BIW11_03885	OQR71878.1	0.00148508	0.0415263
vitellogenin 1-like	OQR79705.1	0.00148365	0.0415263
fatty acid synthase-like	OQR66320.1	0.00149916	0.0418031
sulfotransferase family cytosolic 2B member 1-like	OQR73993.1	0.00153323	0.0420496
hypothetical protein BIW11_13067	OQR68175.1	0.00153119	0.0420496
hypothetical protein BIW11_13849	OQR66909.1	0.00154344	0.0421637
hypothetical protein BIW11_11652, partial	OQR70412.1	0.00157762	0.0429783
hypothetical protein BIW11_10106, partial	OQR72870.1	0.00158051	0.0429783
hypothetical protein BIW11_12949	OQR68380.1	0.00158606	0.0430306
homeobox protein Nkx-6.3-like	OQR73994.1	0.00166797	0.0450467
glutamine synthetase isoform 2	OQR77549.1	0.00167192	0.0450507
methyltransferase-like	OQR67255.1	0.00167631	0.0450665
hypothetical protein BIW11_06653	OQR78066.1	0.00180282	0.0478172
hypothetical protein BIW11_11172	OQR71154.1	0.00182273	0.0482373
hypothetical protein BIW11_07126	OQR77390.1	0.0018449	0.0487151
scavenger receptor class B member 1-like	OQR75702.1	0.00187401	0.0493738
muscarinic acetylcholine receptor DM1-like	OQR68529.1	0.00189263	0.0497539
cytochrome P450 2J6-like	OQR75371.1	0.00190018	0.0498193
hypothetical protein BIW11_08423	OQR75432.1	0.00190352	0.0498193
